# QTL mapping: an innovative method for investigating the genetic determinism of yeast-bacteria interactions in wine

**DOI:** 10.1101/2021.01.21.427107

**Authors:** Louise Bartle, Emilien Peltier, Joanna Sundstrom, Krista Sumby, James G Mitchell, Vladimir Jiranek, Philippe Marullo

## Abstract

The two most commonly used wine microorganisms, *Saccharomyces cerevisiae* yeast and *Oenococcus oeni* bacteria, are responsible for completion of alcoholic and malolactic fermentation (MLF), respectively. For successful co-inoculation, *S. cerevisiae* and *O. oeni* must be able to complete fermentation, however, this relies on compatibility between yeast and bacterial strains. For the first time, Quantitative Trait Loci (QTL) analysis was used to elucidate whether *S. cerevisiae* genetic makeup can play a role in the ability of *O. oeni* to complete MLF. Assessment of 67 progeny of an *S. cerevisiae* SBxGN cross, co-inoculated with a single *O. oeni* strain, SB3, revealed a major QTL linked to MLF completion by *O. oeni*. This QTL encompassed a well-known translocation, XV-t-XVI, that results in increased *SSU1* expression and is functionally linked with numerous phenotypes including lag phase duration and sulfite export and production. A reciprocal hemizygosity assay was performed to elucidate the effect of the gene *SSU1* in the SBxGN background. Our results instead revealed a strong effect of *SSU1* haploinsufficiency on *O. oeni*’s ability to complete malolactic fermentation during co-inoculation, and paves the way for the implementation of QTL mapping projects for deciphering the genetic bases of microbial interactions.

**Key points:** For the first time QTL analysis has been used to study yeast-bacteria interactions.

A QTL encompassing a translocation, XV-t-XVI, was linked to MLF outcomes.

*S. cerevisiae SSU1* haploinsufficiency positively impacted MLF by *O. oeni.*
