## Supplementary material for "QTL mapping: an innovative method for investigating the genetic determinism of yeast-bacteria interactions in wine": Online resource 1

### Sheet: Title Page
	bioRxiv
	QTL mapping: an innovative method for investigating the genetic determinism of yeast-bacteria interactions in wine
	Louise Bartle1+, Emilien Peltier2,3,4, Joanna Sundstrom1,5, Krista Sumby1,5, James G Mitchell6, Vladimir Jiranek1,5, Philippe Marullo2,3+
	1The University of Adelaide, Department of Wine Science, Urrbrae, SA, 5064, Australia
	2Université de Bordeaux, Unité de recherche Œnologie EA 4577, USC 1366 INRAe, Bordeaux INP; ISVV, Villenave d'Ornon, France
	3Biolaffort, Bordeaux, France
	4Université de Strasbourg, CNRS, GMGM UMR 7156, Strasbourg, France
	5 Australian Research Council Training Centre for Innovative Wine Production, PMB1, Glen Osmond, SA, 5064, Australia
	6Flinders University, College of Science and Engineering, Adelaide, SA, Australia
	+Corresponding Authors: Louise Bartle louise.bartle@adelaide.edu.au, Philippe Marullo philippe.marullo@u-bordeaux.fr

### Sheet: Table
	Table S1: Parameters measured during the QTL mapping experiment for yeast alone and yeast co-inoculated with SB3. Pop BN yeast are labelled with the prefix “CM” followed by an ID number. Parameters for alcoholic fermentation have an AF suffix, malolactic fermentation parameters have an MLF suffix. Prefixes tend, t35, t50 and t80 are time to complete AF and time to complete 35%, 50% or 80% of AF, …
		Measures for yeast alone							Measures for yeast co-inoculated with SB3
	Yeast	Residual L-malic acid (g L)	tend-AF (hours)	t35-AF (hours)	t50-AF (hours)	t80-AF (hours)	s50-80-AF	Pct_malic_AF (%)	tend-AF (hours)	t35-AF (hours)	t50-AF (hours)	t80-AF (hours)	s50-80-AF	tend-MLF (hours)	Pct_malic_co (%)	malic_acid_LAB_consumed (g L-1)
	SB	2	109	29	38	60	-2.8	19.3	110	25	34	55	-3	407	100	1.9
	GN	2.5	202	23	35	67	-2	-0.1	202	24	36	66	-2.1	–	18.5	0.4
	BN	2.5	122	27	36	61	-2.5	2	122	24	33	56	-2.7	397	100	2.4
	SBxGN	2.4	118	25	34	59	-2.5	5.7	121	22	32	57	-2.5	420	100	2.3
	CM108	2.6	149	26	37	64	-2.3	-3.9	148	25	35	61	-2.5	–	15.1	0.5
	CM144	2	168	29	41	71	-2.1	18.8	169	25	36	64	-2.3	323	100	1.9
	CM145	2.1	141	26	37	64	-2.3	15.5	140	24	34	60	-2.5	295	100	2
	CM149	2.7	209	28	41	72	-2	-8	193	25	37	67	-2.1	241	100	2.6
	CM170	2.2	116	26	36	62	-2.4	12	117	24	34	58	-2.6	206	100	2.1
	CM177	2	149	27	39	68	-2.2	18.7	148	24	35	61	-2.4	243	100	1.9
	CM193	2.4	135	25	37	64	-2.3	4.9	137	23	33	59	-2.4	370	100	2.3
	CM194	2.4	159	26	38	68	-2.2	5.5	162	25	36	63	-2.4	–	56.6	1.2
	CM195	2.2	141	28	40	67	-2.3	13.2	139	24	36	62	-2.4	–	36.6	0.6
	CM197	1.9	199	30	44	76	-2	22.4	176	25	36	64	-2.3	237	100	1.8
	CM198	2.3	150	26	38	65	-2.4	6	163	24	35	61	-2.4	–	15.9	0.2
	CM199	2.5	137	28	39	66	-2.4	-1.6	139	24	35	62	-2.4	424	93.7	2.3
	CM201	2.3	124	24	33	56	-2.7	8.3	125	23	31	49	-3.5	–	29	0.5
	CM203	1.8	177	31	44	72	-2.2	27.9	170	25	37	68	-2	353	100	1.7
	CM204	1.6	142	28	39	67	-2.3	35.8	142	25	37	64	-2.3	204	100	1.5
	CM205	1.8	–	33	48	91	-1.5	28.5	168	23	34	62	-2.3	–	48.3	0.4
	CM208	2.3	123	27	36	62	-2.5	6.7	122	24	33	58	-2.5	–	19.4	0.3
	CM209	2.6	146	25	36	62	-2.4	-4.1	152	24	35	62	-2.4	–	63.5	1.6
	CM210	2.5	138	27	39	66	-2.3	-0.2	140	23	34	61	-2.4	–	55.6	1.3
	CM211	2.1	117	26	35	56	-2.9	17.4	117	23	31	52	-3.1	–	71.9	1.3
	CM212	2.1	150	28	40	68	-2.3	16.4	153	25	36	63	-2.3	–	35	0.4
	CM213	2.8	163	29	42	73	-2.1	-10.1	172	25	36	64	-2.3	–	19.3	0.7
	CM214	1.8	134	28	39	64	-2.6	26.6	129	23	33	58	-2.5	408	98	1.7
	CM215	1.7	125	28	37	59	-2.8	31.2	121	25	33	55	-3	292	100	1.6
	CM217	1.9	157	28	41	70	-2.2	25.5	156	26	37	66	-2.2	322	100	1.8
	CM219	2	140	25	36	63	-2.4	21.3	139	24	35	61	-2.5	–	30.8	0.2
	CM220	1.6	140	26	37	63	-2.5	37.3	137	23	33	58	-2.5	213	100	1.5
	CM221	2	116	28	37	62	-2.6	19.3	113	23	33	58	-2.5	320	100	1.9
	CM222	2.3	–	44	139	–	–	6.6	–	28	49	–	–	–	18	0.3
	CM223	2.2	163	27	39	68	-2.2	10.4	164	24	35	62	-2.3	–	22.1	0.3
	CM224	2.3	136	28	40	66	-2.4	9.7	131	24	35	61	-2.5	390	100	2.2
	CM225	1.9	153	26	37	64	-2.4	24.8	155	24	35	62	-2.4	–	36	0.2
	CM226	2.4	130	28	39	66	-2.4	5.6	132	25	36	62	-2.4	409	97.7	2.2
	CM228	2.3	134	25	36	62	-2.4	6.9	128	21	31	56	-2.6	402	100	2.2
	CM230	2.3	132	25	36	62	-2.5	6.9	130	25	35	60	-2.6	400	100	2.2
	CM231	1.8	140	29	41	68	-2.3	29.3	139	24	35	61	-2.4	–	43.1	0.3
	CM232	2.2	142	29	42	70	-2.3	11.8	145	26	37	64	-2.3	–	34.9	0.5
	CM233	1.9	113	23	32	54	-2.9	22.1	112	27	35	53	-3.5	292	100	1.8
	CM234	2.2	151	27	38	66	-2.3	11.2	150	23	34	61	-2.4	–	21.2	0.2
	CM235	2.2	–	28	40	73	-2	11.4	206	25	37	67	-2.1	–	49.8	0.9
	CM236	2	142	25	36	62	-2.4	21.4	141	22	33	59	-2.4	191	100	1.9
	CM237	1.7	144	26	38	65	-2.3	31.4	144	21	31	57	-2.5	410	100	1.6
	CM238	1.7	121	26	35	57	-2.9	31.8	120	22	32	55	-2.7	245	100	1.6
	CM239	1.7	142	29	40	68	-2.3	30.8	139	25	36	62	-2.4	–	47.4	0.4
	CM24	1.9	116	23	32	58	-2.5	22.9	112	24	33	54	-3	341	100	1.8
	CM240	1.9	135	27	38	64	-2.4	24	133	26	37	61	-2.6	404	100	1.8
	CM241	2.7	140	27	39	68	-2.2	-7.8	137	25	36	63	-2.3	–	18.5	0.6
	CM242	2.3	129	24	35	60	-2.5	8.6	128	21	31	56	-2.5	403	100	2.2
	CM243	2.1	128	26	37	62	-2.5	15.8	123	23	33	58	-2.5	–	36.8	0.5
	CM244	2.2	144	26	38	66	-2.3	13	144	20	30	54	-2.6	373	100	2.1
	CM245	1.4	136	26	37	64	-2.3	44	135	27	37	62	-2.6	183	100	1.3
	CM246	2.5	117	27	36	60	-2.7	1.6	115	22	31	55	-2.7	–	28.6	0.6
	CM248	1.8	115	27	35	56	-3.1	26.6	113	22	32	53	-2.9	265	100	1.7
	CM249	2.2	128	25	36	62	-2.5	11.2	129	25	35	59	-2.6	290	100	2.1
	CM250	2.4	142	28	39	65	-2.5	2.6	141	24	35	61	-2.4	–	17	0.3
	CM251	2.5	130	25	36	63	-2.4	0.6	129	21	31	55	-2.6	–	30.8	0.7
	CM252	1.9	127	26	36	62	-2.5	25	123	23	33	58	-2.6	–	34.2	0.2
	CM253	1.8	127	27	38	64	-2.5	26.9	126	24	34	60	-2.5	–	37	0.2
	CM254	2.5	–	34	57	–	–	-1.3	–	27	43	177	-0.5	158	100	2.4
	CM255	1.8	132	27	38	65	-2.4	27.5	129	22	33	58	-2.5	–	95.7	1.6
	CM39	1.9	153	28	40	70	-2.1	25.7	165	24	35	65	-2.2	373	100	1.8
	CM56	2.1	165	27	39	69	-2.1	17.5	168	24	35	63	-2.2	408	100	2
	CM59	1.7	152	28	40	70	-2.2	30.3	159	25	37	65	-2.2	384	98.4	1.6
	CM77	2.1	163	27	39	68	-2.2	17.8	166	24	35	62	-2.3	–	27.4	0.2
	CM84	1.8	125	25	35	60	-2.6	26.9	122	23	32	56	-2.7	237	100	1.7
	CM92	2.7	148	27	39	68	-2.2	-8.9	152	24	35	63	-2.3	–	35.3	1.1
	CM94	2.4	138	28	40	68	-2.3	3.8	135	25	36	62	-2.4	365	100	2.3
